# The 40 Hz flickering light restores synaptic plasticity and mitochondrial phenotype in experimental model of Alzheimer’s disease

**DOI:** 10.1101/2024.05.12.593775

**Authors:** Amir Barzegar behrooz, Mohamad-Reza Aghanoori, Fariba Khodagholi, Maryam Nazari, hamid Latifi, Fatemeh vosoghian, Mojdeh Anjomani, Jaber Lotfi, Abolhassan Ahmadiani, Afsaneh Eliassi, Fatemeh Nabavizadeh, Saeid Ghavami, Elham soleimani, Javad Fahanik-babaei

## Abstract

Alzheimer’s disease (AD) is the most prevalent form of dementia and a public health priority. The causes of AD are not completely understood. Pathogenetic factors including mitochondrial dysfunction, oxidative stress, reduced energy status, and compromised ion channels contribute to the onset and progression of the disease. Flickering light therapy in experimental and clinical AD has shown promising outcomes. However, the mechanisms behind the effect of flickering light at the molecular and cellular level has not yet been fully investigated. In this study, we established streptozotocin (STZ)-induced AD models by intracerebroventricular (ICV) injection of STZ in Wistar rats and monitored their memory decline. Sham and AD rats were either exposed or not exposed to 40 Hz flickering light for 7 consecutive days after 7 days of STZ injection. Memory and cognition-related behavioral analysis, pathological, electrophysiological, and biochemical assessment of the brain tissue, and mitochondrial function assays were conducted after the treatment. Cognitive and memory impairment, examined by Morris water maze (MWM), novel object recognition (NOR), and passive avoidance (PA) test, was observed in the STZ-induced AD rats and light treatment improved these behaviors. STZ injection led to significant accumulation of reactive oxygen species (ROS) and amyloid beta (Aβ), decreased serotonin and dopamine levels, and mitochondrial respiration. The 40 Hz flickering light reversed all these parameters in the light treatment group. The synaptic plasticity of STZ-induced AD rats was severely affected, but flickering light prevented the loss of synaptic plasticity and activity in the light-treated AD rats. Additionally, flickering 40 Hz white light elevated the levels of mitochondrial metabolites and the current and possible opening of the mitochondrial calcium-sensitive potassium (mitoBK_Ca_) channel which were significantly downregulated in AD rat neurons. The 40 Hz flickering light restored mitochondrial function and synaptic plasticity of neurons in AD rats and improved the cognition of animals; therefore, it can be a promising strategy to reduce AD progression.
