## Supplementary tables for "The 40 Hz flickering light restores synaptic plasticity and mitochondrial phenotype in experimental model of Alzheimer’s disease": Supplementary Table 1.xlsx

### Sheet: Sheet1
Dars1
Msra
Pycr3
Gpt
Asns
Gls2
Aspdh
Tph1
Scly
Enpep
Dars2
Aldh18a1
Cdkal1
Slc7a5
Kyat1
Asrgl1
Tyw1
Pycr2
Pah
Ppat
Psph
Tpo
Gclm
Gpt2
Lars1
Aldh4a1
Pm20d2
Ctps2
Ttl
Oat
Gad1
Folh1
Gad2
Gfpt2
Elp4
Tyr
Slc7a8
Gadl1
Metap1
Ace2
Agxt2
P4ha2
Eprs1
Wars1
Gls
Mars1
Glud1
Got1
Mat2a
Pars2
Mocos
Btd
Shmt2
Il4i1
Ggt1
Elp2
Ass1
Mat2b
Naalad2
Bhmt
Slc7a6
Got1l1
Sptlc2
Ido2
Aga
Ggh
Gatc
Naaladl1
Ggt7
Metap2
Nfs1
Mtr
Sdsl
Naaladl2
Got2
Slc7a11
Glul
Ggt5
Lap3
Pycr1
Adss1
Elp1
Slc3a2
Ggt6
P4ha3
Elp6
Paics
Bhmt2
Aspa
Sars2
Qrsl1
Dpep2
Shmt1
Bcat1
Carns1
Kyat3
Mocs1
Lars2
Iyd
Fpgs
Ears2
Yars2
Cad
Aars1
Gmps
Kars1
Pfas
Psat1
Rimklb
Cbs
Nat8l
Ptdss1
Lias
Aars2
Gclc
Csad
Mars2
Kynu
Bcat2
Oplah
Gfpt1
Srr
Tdo2
Nags
Elp3
Elp5
Prodh
Yars1
Sds
Wars2
Rimkla
Agxt
Aass
P4ha1
Sars1
Ctps1
Cisd1
Abat
Nadsyn1
Aadat
Ftcd
Ido1
Tat
Tph2
Ptdss2
Mat1a
Gatb
Dpep1
Ddc
Sptlc3
Adss2
Sptlc1
Aspg
Th
