## Supplementary tables for "The 40 Hz flickering light restores synaptic plasticity and mitochondrial phenotype in experimental model of Alzheimer’s disease": Supplementary Table 2.xlsx

### Sheet: MetaboAnalyst_result_pathway (2
	Total	Expected	Hits	Raw p	#NAME?	Holm adjust	FDR	Impact
Aminoacyl-tRNA biosynthesis	48	0.31788	10	3.9682e-16	15.401	3.3333e-14	3.3333e-14	0.23404
Alanine, aspartate and glutamate metabolism	28	0.18543	3	0.0006289	3.2014	0.052199	0.026414	0.55556
Arginine biosynthesis	14	0.092715	2	0.0034447	2.4629	0.28246	0.094717	0.30769
Histidine metabolism	16	0.10596	2	0.0045103	2.3458	0.36534	0.094717	0.13333
Glyoxylate and dicarboxylate metabolism	32	0.21192	2	0.017614	1.7541	1	0.26158	0.12903
Cysteine and methionine metabolism	33	0.21854	2	0.018684	1.7285	1	0.26158	0.15625
Arginine and proline metabolism	38	0.25166	2	0.02444	1.6119	1	0.27567	0.16216
Phenylalanine, tyrosine and tryptophan biosynthesis	4	0.02649	1	0.026254	1.5808	1	0.27567	0.66667
Nitrogen metabolism	6	0.039735	1	0.039147	1.4073	1	0.32883	0.2
D-Glutamine and D-glutamate metabolism	6	0.039735	1	0.039147	1.4073	1	0.32883	0.4
Valine, leucine and isoleucine biosynthesis	8	0.05298	1	0.051886	1.285	1	0.39622	0.14286
Ubiquinone and other terpenoid-quinone biosynthesis	9	0.059603	1	0.058198	1.2351	1	0.40739	0.125
Biotin metabolism	10	0.066225	1	0.064473	1.1906	1	0.41659	0.11111
Phenylalanine metabolism	12	0.07947	1	0.076909	1.114	1	0.46145	0.090909
Butanoate metabolism	15	0.099338	1	0.095284	1.021	1	0.50024	0.071429
Nicotinate and nicotinamide metabolism	15	0.099338	1	0.095284	1.021	1	0.50024	0.071429
Pantothenate and CoA biosynthesis	19	0.12583	1	0.11927	0.92346	1	0.55041	0.055556
Selenocompound metabolism	20	0.13245	1	0.12518	0.90247	1	0.55041	0.052632
beta-Alanine metabolism	21	0.13907	1	0.13105	0.88256	1	0.55041	0.05
Sphingolipid metabolism	21	0.13907	1	0.13105	0.88256	1	0.55041	0.05
Lysine degradation	25	0.16556	1	0.15418	0.81196	1	0.61673	0.041667
Glutathione metabolism	28	0.18543	1	0.17117	0.76658	1	0.65355	0.14815
Porphyrin and chlorophyll metabolism	30	0.19868	1	0.18232	0.73917	1	0.66586	0.034483
Glycine, serine and threonine metabolism	34	0.22517	1	0.20422	0.68991	1	0.71476	0.27273
Valine, leucine and isoleucine degradation	40	0.2649	1	0.23608	0.62695	1	0.76669	0.025641
Tryptophan metabolism	41	0.27152	1	0.24127	0.61749	1	0.76669	0.1
Tyrosine metabolism	42	0.27815	1	0.24644	0.60829	1	0.76669	0.12195
