## Supplementary tables for "The 40 Hz flickering light restores synaptic plasticity and mitochondrial phenotype in experimental model of Alzheimer’s disease": Supplementary Table 3.xlsx

### Sheet: pathway_results
	Total	Expected	Hits	Raw p	#NAME?	Holm adjust	FDR	Impact
Alanine, aspartate and glutamate metabolism	28	0.18277	3	0.00060294	3.2197	0.048235	0.048235	0.42068
Arginine biosynthesis	14	0.091384	2	0.0033485	2.4752	0.26453	0.11693	0.11675
Histidine metabolism	16	0.10444	2	0.0043848	2.358	0.34202	0.11693	0
Glyoxylate and dicarboxylate metabolism	32	0.20888	2	0.017138	1.766	1	0.28621	0.04233
Cysteine and methionine metabolism	33	0.2154	2	0.01818	1.7404	1	0.28621	0.1263
Arginine and proline metabolism	36	0.23499	2	0.021466	1.6682	1	0.28621	0.01744
Phenylalanine, tyrosine and tryptophan biosynthesis	4	0.02611	1	0.02588	1.587	1	0.29577	0.5
Nitrogen metabolism	6	0.039164	1	0.038593	1.4135	1	0.38593	0
Valine, leucine and isoleucine biosynthesis	8	0.052219	1	0.051156	1.2911	1	0.45472	0
Phenylalanine metabolism	10	0.065274	1	0.063571	1.1967	1	0.46234	0
Biotin metabolism	10	0.065274	1	0.063571	1.1967	1	0.46234	0
D-Amino acid metabolism	15	0.097911	1	0.093972	1.027	1	0.53698	0
Butanoate metabolism	15	0.097911	1	0.093972	1.027	1	0.53698	0
Nicotinate and nicotinamide metabolism	15	0.097911	1	0.093972	1.027	1	0.53698	0
Ubiquinone and other terpenoid-quinone biosynthesis	18	0.11749	1	0.11178	0.95162	1	0.57457	0
Selenocompound metabolism	20	0.13055	1	0.12348	0.9084	1	0.57457	0
Pantothenate and CoA biosynthesis	20	0.13055	1	0.12348	0.9084	1	0.57457	0
beta-Alanine metabolism	21	0.13708	1	0.12928	0.88847	1	0.57457	0
Glutathione metabolism	28	0.18277	1	0.1689	0.77237	1	0.69385	0.01966
Lysine degradation	30	0.19582	1	0.17992	0.74492	1	0.69385	0
Porphyrin metabolism	31	0.20235	1	0.18538	0.73194	1	0.69385	0
Sphingolipid metabolism	32	0.20888	1	0.19081	0.7194	1	0.69385	0
Glycine, serine and threonine metabolism	34	0.22193	1	0.20156	0.69559	1	0.70109	0.20373
Valine, leucine and isoleucine degradation	40	0.2611	1	0.23307	0.63252	1	0.74867	0
Tryptophan metabolism	41	0.26762	1	0.23821	0.62304	1	0.74867	0.14305
Tyrosine metabolism	42	0.27415	1	0.24332	0.61383	1	0.74867	0.13972
