## Supplementary tables for "The 40 Hz flickering light restores synaptic plasticity and mitochondrial phenotype in experimental model of Alzheimer’s disease": Supplementary table 4.xlsx

### Sheet: MetaboAnalyst_result_pathway
	Total	Expected	Hits	Raw p	#NAME?	Holm adjust	FDR	Impact
Alanine, aspartate and glutamate metabolism	59	3.1131	29	5.542e-23	22.256	4.6552e-21	4.6552e-21	1.4138
Aminoacyl-tRNA biosynthesis	74	3.9045	27	3.0386e-17	16.517	2.5221e-15	1.2762e-15	0.47945
Cysteine and methionine metabolism	71	3.7462	23	1.8125e-13	12.742	1.4863e-11	5.075e-12	0.81429
Arginine biosynthesis	27	1.4246	12	2.4555e-09	8.6099	1.9889e-07	5.1565e-08	0.88462
Taurine and hypotaurine metabolism	16	0.84422	8	4.3492e-07	6.3616	3.4793e-05	7.3066e-06	0.66667
Phenylalanine, tyrosine and tryptophan biosynthesis	11	0.5804	6	7.1315e-06	5.1468	0.00056339	9.1735e-05	2.8
Arginine and proline metabolism	78	4.1156	15	7.6445e-06	5.1166	0.00059627	9.1735e-05	0.55844
Phenylalanine metabolism	24	1.2663	7	0.00015727	3.8034	0.012109	0.0016513	0.65217
Valine, leucine and isoleucine biosynthesis	12	0.63317	5	0.00022196	3.6537	0.016869	0.0020716	1.0909
Glycine, serine and threonine metabolism	72	3.799	12	0.00028109	3.5512	0.021081	0.0023611	0.83099
Tryptophan metabolism	84	4.4322	12	0.0011987	2.9213	0.088706	0.0084793	0.45783
D-Glutamine and D-glutamate metabolism	10	0.52764	4	0.0012113	2.9167	0.088706	0.0084793	1.2222
Selenocompound metabolism	35	1.8467	7	0.0018774	2.7264	0.13517	0.012131	0.41176
Glutathione metabolism	56	2.9548	9	0.0021842	2.6607	0.15508	0.013105	0.45455
Folate biosynthesis	60	3.1658	8	0.012115	1.9167	0.84807	0.067846	0.40678
Nitrogen metabolism	10	0.52764	3	0.0131	1.8827	0.90393	0.068777	0.88889
Histidine metabolism	32	1.6884	5	0.024129	1.6175	1	0.11922	0.41935
beta-Alanine metabolism	44	2.3216	6	0.025952	1.5858	1	0.12111	0.46512
Tyrosine metabolism	88	4.6432	9	0.039561	1.4027	1	0.1749	0.49425
Butanoate metabolism	29	1.5302	4	0.063124	1.1998	1	0.26512	0.25
Glyoxylate and dicarboxylate metabolism	56	2.9548	6	0.071627	1.1449	1	0.28651	0.2
One carbon pool by folate	31	1.6357	4	0.0772	1.1124	1	0.29476	0.6
Pantothenate and CoA biosynthesis	34	1.794	4	0.10099	0.99573	1	0.36883	0.21212
Ubiquinone and other terpenoid-quinone biosynthesis	17	0.89698	2	0.22507	0.64769	1	0.78774	0.1875
Biotin metabolism	21	1.108	2	0.30501	0.51569	1	1	0.2
Valine, leucine and isoleucine degradation	88	4.6432	6	0.31857	0.49679	1	1	0.22989
Sphingolipid metabolism	58	3.0603	4	0.3666	0.4358	1	1	0.070175
Nicotinate and nicotinamide metabolism	43	2.2688	3	0.39812	0.39998	1	1	0.11905
Lysine degradation	49	2.5854	3	0.48333	0.31576	1	1	0.22917
Thiamine metabolism	14	0.73869	1	0.53281	0.27342	1	1	0.23077
Lipoic acid metabolism	15	0.79146	1	0.55761	0.25367	1	1	0.28571
Vitamin B6 metabolism	21	1.108	1	0.68123	0.16671	1	1	0.2
Porphyrin and chlorophyll metabolism	53	2.7965	2	0.77995	0.10793	1	1	0.057692
Pyrimidine metabolism	99	5.2236	3	0.90409	0.04379	1	1	0.10204
Propanoate metabolism	48	2.5327	1	0.92782	0.032536	1	1	0.085106
Arachidonic acid metabolism	79	4.1683	2	0.92869	0.03213	1	1	0.025641
Amino sugar and nucleotide sugar metabolism	81	4.2739	2	0.93489	0.029241	1	1	0.0125
Glycerophospholipid metabolism	86	4.5377	2	0.94824	0.02308	1	1	0.047059
Drug metabolism - other enzymes	69	3.6407	1	0.97754	0.0098647	1	1	0.029412
Purine metabolism	168	8.8643	4	0.98222	0.00779	1	1	0.08982
