## Supplementary tables for "The 40 Hz flickering light restores synaptic plasticity and mitochondrial phenotype in experimental model of Alzheimer’s disease": Supplementary table 5.xlsx

### Sheet: MetaboAnalyst_result_pathway (1
	Total	Expected	Hits	Raw p	#NAME?	Holm adjust	FDR	Impact
Alanine, aspartate and glutamate metabolism	64	0.69661	29	4.7609e-41	40.322	1.5521e-38	1.5521e-38	3.3729
Aminoacyl-tRNA biosynthesis	121	1.317	27	1.8823e-28	27.725	6.1173e-26	3.0681e-26	0.38144
Cysteine and methionine metabolism	114	1.2408	25	3.616e-26	25.442	1.1716e-23	3.9294e-24	1.1942
Arginine biosynthesis	43	0.46804	12	1.9305e-14	13.714	6.2356e-12	1.5734e-12	1.2286
Glycine, serine and threonine metabolism	90	0.97961	14	7.3608e-13	12.133	2.3702e-10	4.7992e-11	1.9205
Taurine and hypotaurine metabolism	33	0.35919	10	1.2438e-12	11.905	3.9926e-10	6.7581e-11	0.72414
Arginine and proline metabolism	130	1.415	15	9.4278e-12	11.026	3.0169e-09	4.3907e-10	0.7265
Central carbon metabolism in cancer	103	1.1211	12	1.1076e-09	8.9556	3.5332e-07	4.5134e-08	0.018182
Protein digestion and absorption	145	1.5783	13	5.7025e-09	8.2439	1.8134e-06	2.0656e-07	0
Tryptophan metabolism	130	1.415	12	1.6277e-08	7.7884	5.1598e-06	5.3063e-07	0.872
Phenylalanine, tyrosine and tryptophan biosynthesis	42	0.45715	7	3.0375e-07	6.5175	9.5985e-05	9.0021e-06	0.97561
Selenocompound metabolism	46	0.50069	7	5.8122e-07	6.2357	0.00018308	1.579e-05	0.57143
Glutathione metabolism	109	1.1864	9	2.7836e-06	5.5554	0.00087407	6.9805e-05	0.98551
Folate biosynthesis	84	0.9143	8	3.4763e-06	5.4589	0.0010881	8.0947e-05	0.58427
Tyrosine metabolism	118	1.2844	9	5.3756e-06	5.2696	0.0016772	0.00011683	0.87097
Valine, leucine and isoleucine biosynthesis	27	0.29388	5	9.4406e-06	5.025	0.002936	0.00019235	0.46154
D-Glutamine and D-glutamate metabolism	17	0.18504	4	2.8615e-05	4.5434	0.0088705	0.00054016	0.875
Phenylalanine metabolism	82	0.89254	7	2.9825e-05	4.5254	0.0092158	0.00054016	0.50685
beta-Alanine metabolism	64	0.69661	6	6.6407e-05	4.1778	0.020453	0.0011394	1.6852
GABAergic synapse	101	1.0993	7	0.0001137	3.9442	0.034907	0.0018534	0
One carbon pool by folate	27	0.29388	4	0.00019392	3.7124	0.05934	0.0030104	2.5333
Mineral absorption	82	0.89254	6	0.00026434	3.5778	0.080624	0.003917	0
Antifolate resistance	59	0.64219	5	0.00044304	3.3536	0.13468	0.0062795	0
Glyoxylate and dicarboxylate metabolism	92	1.0014	6	0.00049266	3.3075	0.14927	0.0066919	0.26136
Valine, leucine and isoleucine degradation	98	1.0667	6	0.00068964	3.1614	0.20827	0.0089929	0.33333
Proximal tubule bicarbonate reclamation	39	0.4245	4	0.00082156	3.0854	0.24729	0.010301	0.042553
Histidine metabolism	71	0.7728	5	0.0010383	2.9837	0.3115	0.012537	0.32258
Ferroptosis	72	0.78369	5	0.0011062	2.9562	0.33076	0.012879	0.17568
Pantothenate and CoA biosynthesis	47	0.51158	4	0.001666	2.7783	0.49646	0.018728	0.19048
Cocaine addiction	55	0.59865	4	0.0029793	2.5259	0.88486	0.032375	0.024691
ABC transporters	187	2.0354	7	0.0043337	2.3631	1	0.045574	0
Butanoate metabolism	70	0.76192	4	0.0070685	2.1507	1	0.07201	0.18182
Nitrogen metabolism	37	0.40273	3	0.0074779	2.1262	1	0.073873	0.26087
Sphingolipid metabolism	74	0.80546	4	0.0085805	2.0665	1	0.082272	0.081967
Amphetamine addiction	76	0.82723	4	0.00941	2.0264	1	0.087647	0.057692
African trypanosomiasis	51	0.55511	3	0.017955	1.7458	1	0.1626	0.029412
Sulfur relay system	20	0.21769	2	0.019655	1.7065	1	0.17318	0.060606
Biotin metabolism	31	0.33742	2	0.044522	1.3514	1	0.38195	0.21053
Glutamatergic synapse	124	1.3497	4	0.046372	1.3337	1	0.38762	0.15714
Sphingolipid signaling pathway	140	1.5238	4	0.066544	1.1769	1	0.54233	0
Nicotinate and nicotinamide metabolism	94	1.0232	3	0.082887	1.0815	1	0.65905	0.21951
Thiamine metabolism	48	0.52246	2	0.095976	1.0178	1	0.74496	0.078947
Renin-angiotensin system	51	0.55511	2	0.10627	0.9736	1	0.80566	0
Serotonergic synapse	168	1.8286	4	0.11096	0.95482	1	0.82213	0
Lysine degradation	115	1.2517	3	0.13019	0.88541	1	0.94318	0.20779
Pyrimidine metabolism	123	1.3388	3	0.15026	0.82315	1	1	0.17054
Alcoholism	189	2.0572	4	0.151	0.82102	1	1	0
Vitamin digestion and absorption	64	0.69661	2	0.15376	0.81316	1	1	0
Lipoic acid metabolism	17	0.18504	1	0.16987	0.76988	1	1	0.42105
Dopaminergic synapse	145	1.5783	3	0.20978	0.67825	1	1	0.013889
Type I diabetes mellitus	83	0.90342	2	0.22844	0.64124	1	1	0
Prolactin signaling pathway	85	0.92519	2	0.23648	0.6262	1	1	0.015152
Purine metabolism	231	2.5143	4	0.24389	0.6128	1	1	0.17241
mTOR signaling pathway	163	1.7742	3	0.26171	0.58217	1	1	0.035714
Thyroid hormone synthesis	93	1.0123	2	0.26877	0.57061	1	1	0
Ubiquinone and other terpenoid-quinone biosynthesis	104	1.132	2	0.31312	0.5043	1	1	0.046512
Melanogenesis	106	1.1538	2	0.32113	0.49332	1	1	0.068182
Vitamin B6 metabolism	38	0.41361	1	0.34066	0.46768	1	1	0.10256
Sulfur metabolism	45	0.48981	1	0.38944	0.40956	1	1	0
Nicotine addiction	47	0.51158	1	0.40271	0.39501	1	1	0.0625
Insulin resistance	130	1.415	2	0.41485	0.3821	1	1	0
Fat digestion and absorption	53	0.57688	1	0.44082	0.35574	1	1	0
Glycerophospholipid metabolism	151	1.6436	2	0.49139	0.30857	1	1	0.20952
Amino sugar and nucleotide sugar metabolism	156	1.698	2	0.50869	0.29355	1	1	0.037267
Amyotrophic lateral sclerosis (ALS)	66	0.71838	1	0.51531	0.28793	1	1	0.018519
Arachidonic acid metabolism	158	1.7198	2	0.5155	0.28777	1	1	0.025641
Long-term depression	71	0.7728	1	0.54126	0.26659	1	1	0.1087
Parkinson disease	167	1.8177	2	0.54537	0.26331	1	1	0
Long-term potentiation	73	0.79457	1	0.55125	0.25865	1	1	0.096774
Necroptosis	171	1.8613	2	0.55824	0.25318	1	1	0.021277
Propanoate metabolism	82	0.89254	1	0.5936	0.22651	1	1	0.069444
Porphyrin and chlorophyll metabolism	183	1.9919	2	0.59527	0.22528	1	1	0.018519
Autoimmune thyroid disease	85	0.92519	1	0.60681	0.21695	1	1	0
Neomycin, kanamycin and gentamicin biosynthesis	86	0.93607	1	0.61112	0.21387	1	1	0
Peroxisome	88	0.95784	1	0.6196	0.20789	1	1	0
Synaptic vesicle cycle	90	0.97961	1	0.6279	0.20211	1	1	0
Chemical carcinogenesis	196	2.1334	2	0.63275	0.19877	1	1	0
Gap junction	99	1.0776	1	0.66306	0.17845	1	1	0.019231
Circadian entrainment	109	1.1864	1	0.69827	0.15598	1	1	0.068966
Taste transduction	122	1.3279	1	0.73864	0.13157	1	1	0.042857
Lysosome	133	1.4476	1	0.76857	0.11432	1	1	0
FoxO signaling pathway	138	1.5021	1	0.78103	0.10733	1	1	0.011905
Drug metabolism - other enzymes	161	1.7524	1	0.83029	0.080773	1	1	0.055556
Phospholipase D signaling pathway	162	1.7633	1	0.83216	0.079795	1	1	0.014286
Fluid shear stress and atherosclerosis	162	1.7633	1	0.83216	0.079795	1	1	0.019048
MicroRNAs in cancer	294	3.2001	2	0.83381	0.078933	1	1	0.0023148
Retrograde endocannabinoid signaling	174	1.8939	1	0.85308	0.069009	1	1	0.02381
Huntington disease	205	2.2313	1	0.89591	0.047737	1	1	0.014706
Neuroactive ligand-receptor interaction	415	4.5171	2	0.94359	0.025216	1	1	0.016949
